# Prediction of the functional impact of missense variants in BRCA1 and BRCA2 with BRCA-ML

**DOI:** 10.1101/792754

**Authors:** Steven N. Hart, Eric C. Polley, Hermella Shimelis, Siddhartha Yadav, Fergus J. Couch

## Abstract

*In silico* predictions of missense variants is an important consideration when interpreting variants of uncertain significance (VUS) in the *BRCA1* and *BRCA2* genes. We trained and evaluated hundreds of machine learning algorithms based on results from validated functional assays to better predict missense variants in these genes as damaging or neutral. This new optimal “BRCA-ML” model yielded a substantially more accurate method than current algorithms for interpreting the functional impact of variants in these genes, making BRCA-ML a valuable addition to data sources for VUS classification.
