## Supplementary material for "Prediction of the functional impact of missense variants in BRCA1 and BRCA2 with BRCA-ML": Table S1

### Sheet: Sheet1
AA change	cDNA	Average Fold change (FC)	SE
R2842G	c.8524C>G	1.77903	0.252536
V2527A	c.7580T>C	4.64206	0.165818
F2562C	c.7685T>G	1.32114	0.0396949
M2634T	c.7901T>C	3.73041	0.2108
A2671S	c.8011G>T	3.63902	0.167444
P2767S	c.8299C>T	3.06202	0.158608
S3123R	c.9367A>C	4.56109	0.212879
G2544S	c.7630G>A	4.42763	0.0590664
I2627V	c.7879A>G	3.77142	0.211226
I2675V	c.8023A>G	3.5954	0.196402
V2728A	c.8183T>C	4.51455	0.445117
S2806L	c.8417C>T	4.60318	0.34375
A2770T	c.8308G>A	3.79783	0.0418575
A2632E	c.7895C>A	1.96269	0.00695795
R2625S	c.7875A>T	1.70473	0.128792
Q2829R	c.8486A>G	5.25217	0.260857
W2619G	c.7855T>G	1.00327	0.0203056
K2657T	c.7970A>C	1.03944	0.0635
L2753P	c.8258T>C	1.06495	0.0335666
A2770D	c.8309C>A	3.344	0.284263
I2822F	c.8464A>T	2.54988	0.145087
L3101R	c.9302T>G	1.21316	0.0397049
W2629C	c.7887G>T	1.84696	0.132519
Y2658H	c.7972T>C	3.91781	0.0183546
Y3006D	c.9016T>G	1.04428	0.0764173
D2723N	c.8167G>A	0.890905	0.086172
